# LAT encodes T cell activation pathway balance

**DOI:** 10.1101/2024.08.26.609683

**Authors:** Adam J. Rubin, Tyler T. Dao, Amelia V. Schueppert, Aviv Regev, Alex K. Shalek

## Abstract

Immune cells transduce environmental stimuli into responses essential for host health via complex signaling cascades. T cells, in particular, leverage their unique T cell receptors (TCRs) to detect specific Human Leukocyte Antigen (HLA)-presented peptides. TCR activation is then relayed via linker for activation of T cells (LAT), a TCR-proximal disordered adapter protein, which organizes protein partners and mediates the propagation of signals down diverse pathways including NFAT and AP-1. Here, we studied how balanced downstream pathway activation is encoded in the amino acid sequence of LAT. To comprehensively profile the sequence-function relationship of LAT, we developed a pooled, single-cell, high-content screening approach in which a large series of mutants in the LAT protein were analyzed to characterize their effects on T cell activation. Measuring epigenetic, transcriptomic, and cell surface protein dynamics of single cells harboring distinct LAT mutants, we found functional regions spanning over 40% of the LAT amino acid sequence. Conserved sequence motifs for protein interactions along with charge distribution are critical sequence features, and contribute to interpretation of human genetic variation in LAT. While mutant defect severity spans from moderate to complete loss of function, nearly all defective mutants, irrespective of their position in LAT, confer balanced defects across all downstream pathways. To understand the molecular basis for this observation, we performed proximal protein labeling which demonstrated that disruption of LAT interaction with a single partner protein indirectly disrupts other partner interactions, likely through the dual roles of these proteins as effectors of downstream pathways and bridging factors between LAT molecules. Overall, we report widely distributed functional regions throughout a disordered adapter and a precise physical organization of LAT and interacting molecules which constrains signaling outputs. More broadly, we describe an approach for interrogating sequence-function relationships for proteins with complex activities across regulatory layers of the cell.
