## Supplementary Table 1 for "LAT encodes T cell activation pathway balance"

### Sheet: Sheet1
ORF ID	ORF name	barcode	Notes
1	WT_rep1	TTCTTCTTCTTCCG	Wild type LAT
2	10YF	TACGGCTTCATCCG	All ten tyrosines mutated to phenylalanine
3	2YF	CAGCACCTGGTAGG	Y171 and Y191 mutated to phenylalanine
4	132YF	ACGCACTCTGGATG	Single YF
5	GFP_rep1	GCAATACCAGCACA	Negative control
6	Arch	GCCTAGTCTCGCCA	H. sodomense archaerhodopsin-3
7	Y171F	CAATGACAACCAGC	Single YF
8	Y191F_rep1	ATCTCGGGTCTTGC	Single YF
9	Y226F	CCAACCCGTCTACA	Single YF
10	2SA	CGCTGTTATAGCGA	Two conserved serines mutated to alanine
11	Y36F	TCGCACTTCTCCAA	Single YF
12	Y45F	TCCACCAGTAGGTT	Single YF
13	Y64F	GATCACAAGTCAGC	Single YF
14	Y70F	CTCAGGGGTCGTAG	Single YF
15	Y110F	TTGTTGTAGGAGGC	Single YF
16	Y127F	CATAAGCTCACGAC	Single YF
17	E2A:E3A:A4A	TTGGGCGTCTCATA	Alanine scan block
18	I5A:L6A:V7A	TGGGCTGTCAACAG	Alanine scan block
19	P8A:C9A:V10A	ATATCCTCAGCATT	Alanine scan block
20	L11A:G12A:L13A	TATGTTCAGTTCCG	Alanine scan block
21	L14A:L15A:L16A	ACCTACCGTGGTCT	Alanine scan block
22	P17A:I18A:L19A	AGGTTGTTCCTCCA	Alanine scan block
23	A20A:M21A:L22A	TATTGCTCATCGTG	Alanine scan block
24	M23A:A24A:L25A	CCCTCAAGTTCGGG	Alanine scan block
25	C26A:V27A:H28A	ATCGTCCAGAGATT	Alanine scan block
26	C29A:H30A:R31A	GGCAGTCCACTTCA	Alanine scan block
27	L32A:P33A:G34A	ACCAAACTCCTTCT	Alanine scan block
28	S35A:Y36A:D37A	ACGCACGCAACTTG	Alanine scan block
29	S38A:T39A:S40A	GATGACTAGGGCTT	Alanine scan block
30	S41A:D42A:S43A	TTGTGTTGTGCTCA	Alanine scan block
31	L44A:Y45A:P46A	CGGAACCGTACAAA	Alanine scan block
32	R47A:G48A:I49A	GGCTTGGTCGACAA	Alanine scan block
33	Q50A:F51A:K52A	GCTTTCGAGAAAGT	Alanine scan block
34	R53A:P54A:H55A	GGGCGTTCACGTTG	Alanine scan block
35	T56A:V57A:A58A	GGGTTTACAATGCT	Alanine scan block
36	P59A:W60A:P61A	CAGCACGGTTGGAG	Alanine scan block
37	P62A:A63A:Y64A	CTGAATGAGCGCAC	Alanine scan block
38	P65A:P66A:V67A	AAGCATCCACCTAT	Alanine scan block
39	T68A:S69A:Y70A	CATCCACGTTACGG	Alanine scan block
40	P71A:P72A:L73A	GCGTTTCGTTTAGA	Alanine scan block
41	S74A:Q75A:P76A	AAGATAGTCAACTT	Alanine scan block
42	D77A:L78A:L79A	AGGTAGGTCGCGAT	Alanine scan block
43	P80A:I81A:P82A	CTGTGAAAGGGCTG	Alanine scan block
44	R83A:S84A:P85A	TTCAGGAAGACTCT	Alanine scan block
45	Q86A:P87A:L88A	AGGCTGCAGCGTAG	Alanine scan block
46	G89A:G90A:S91A	TCATTTGCATTGTT	Alanine scan block
47	H92A:R93A:T94A	GCACGGTGTGCGAG	Alanine scan block
48	P95A:S96A:S97A	CATCAAGTCGACGA	Alanine scan block
49	R98A:R99A:D100A	CTCTCGATCTTCGA	Alanine scan block
50	S101A:D102A:G103A	CGTGTCTAGTGGTG	Alanine scan block
51	A104A:N105A:S106A	CATACTTAGGGACA	Alanine scan block
52	V107A:A108A:S109A	CGTGTCTCACAAGG	Alanine scan block
53	Y110A:E111A:N112A	CATTGCCAGTGTTC	Alanine scan block
54	E113A:E114A:P115A	GATGACTCAGAGGC	Alanine scan block
55	A116A:C117A:E118A	AGTGACTGTTCTCT	Alanine scan block
56	D119A:A120A:D121A	AGGTTGTTCTAGTC	Alanine scan block
57	E122A:D123A:E124A	ATCGATGAGTGCGC	Alanine scan block
58	D125A:D126A:Y127A	TAGATCGAGACATC	Alanine scan block
59	H128A:N129A:P130A	ATTCATCCAATGTC	Alanine scan block
60	G131A:Y132A:L133A	AGGCATTCAGGTCC	Alanine scan block
61	V134A:V135A:L136A	AAACGCTCAGAACT	Alanine scan block
62	P137A:D138A:S139A	ATGTCCCGTGGTCA	Alanine scan block
63	T140A:P141A:A142A	CACTGTCGTTCCTA	Alanine scan block
64	T143A:S144A:T145A	TGATCAGTCATACT	Alanine scan block
65	A146A:A147A:P148A	TTTCACATCTTACG	Alanine scan block
66	S149A:A150A:P151A	GTCGTAATCCCATT	Alanine scan block
67	A152A:L153A:S154A	AGAACAATCGAGCA	Alanine scan block
68	T155A:P156A:G157A	ATCACAGAGTCATG	Alanine scan block
69	I158A:R159A:D160A	GAGACTTCAGATGA	Alanine scan block
70	S161A:A162A:F163A	GAAGGACAGACCAT	Alanine scan block
71	S164A:M165A:E166A	TTGTTTGGTGACCT	Alanine scan block
72	S167A:I168A:D169A	CCTCCAATCAAGTC	Alanine scan block
73	D170A:Y171A:V172A	GGAGCAAAGGCTTT	Alanine scan block
74	N173A:V174A:P175A	TCGAACATCTCATA	Alanine scan block
75	E176A:S177A:G178A	TCGCACTGTTGGCT	Alanine scan block
76	E179A:S180A:A181A	CTGAGGCTCATAGG	Alanine scan block
77	E182A:A183A:S184A	GTGTTCCGTCCTCA	Alanine scan block
78	L185A:D186A:G187A	GTCATTTAGCATCT	Alanine scan block
79	S188A:R189A:E190A	TAGGTACAGTCACC	Alanine scan block
80	Y191A:V192A:N193A	ATTCCATTCTAGGC	Alanine scan block
81	V194A:S195A:Q196A	GACCGTGTCTCACT	Alanine scan block
82	E197A:L198A:H199A	TGCGACGCACCCGT	Alanine scan block
83	P200A:G201A:A202A	GAAATGATCGCAAG	Alanine scan block
84	A203A:K204A:T205A	GTTACGATCGCGCT	Alanine scan block
85	E206A:P207A:A208A	TTTACGTTCCCTCA	Alanine scan block
86	A209A:L210A:S211A	TACAACGAGTAACG	Alanine scan block
87	S212A:Q213A:E214A	AGATGAACACCCGT	Alanine scan block
88	A215A:E216A:E217A	TCATACTGTCTTGA	Alanine scan block
89	V218A:E219A:E220A	TGGTAGTAGACTCA	Alanine scan block
90	E221A:G222A:A223A	TCTCAGCGTGTGAC	Alanine scan block
91	P224A:D225A:Y226A	GTGCTTCCACTGCG	Alanine scan block
92	E227A:N228A:L229A	GACTATGAGCGTAT	Alanine scan block
93	Q230A:E231A:L232A	TCCTTTCCAATGGT	Alanine scan block
94	E231A:L232A:N233A	TGAGTCACATTCAC	Alanine scan block
95	Y36F:Y45F:Y64F:Y70F:Y110F:Y127F	AGGGTTTGTTCTCT	Combinatorial YF mutant from Zhu 2003
96	Y132F:Y171F:Y191F:Y226F	TCGGGCAAGCTCCA	Combinatorial YF mutant from Zhu 2003
97	Y36F:Y45F:Y64F:Y70F:Y110F:Y127F:Y191F:Y226F	CCTAACCTCGCTTA	Combinatorial YF mutant from Zhu 2003
98	Y36F:Y45F:Y64F:Y70F:Y110F:Y127F:Y171F:Y226F	TACGGTACACCCGT	Combinatorial YF mutant from Zhu 2003
99	Y36F:Y45F:Y64F:Y70F:Y110F:Y127F:Y171F:Y191F	TGTTCATAGGAGAA	Combinatorial YF mutant from Zhu 2003
100	Y36F:Y45F:Y64F:Y70F:Y110F:Y127F:Y132F:Y226F	CTCATCGAGCAGGC	Combinatorial YF mutant from Zhu 2003
101	Y36F:Y45F:Y64F:Y70F:Y110F:Y127F:Y132F:Y191F	TGAGACTCAACACG	Combinatorial YF mutant from Zhu 2003
102	Y36F:Y45F:Y64F:Y70F:Y110F:Y127F:Y132F:Y171F	CGATGCGGTCGATT	Combinatorial YF mutant from Zhu 2003
103	Y36F:Y45F:Y64F:Y70F:Y110F:Y127F:Y226F	TCCTTCTCAAGGCT	Combinatorial YF mutant from Zhu 2003
104	Y36F:Y45F:Y64F:Y70F:Y110F:Y127F:Y191F	AGACTCAAGTGGCC	Combinatorial YF mutant from Zhu 2003
105	Y36F:Y45F:Y64F:Y70F:Y110F:Y127F:Y171F	GAGACCCAGCCATA	Combinatorial YF mutant from Zhu 2003
106	Y36F:Y45F:Y64F:Y70F:Y110F:Y127F:Y132F	CCTCACAGTGCCCA	Combinatorial YF mutant from Zhu 2003
107	P59A:P61A:P62A	TTCGGTCAGCAAGA	Proline mutant from Lo 2018
108	P62A:P65A:P66A	GTGGCGTAGGTAAG	Proline mutant from Lo 2018
109	P80A:P82A:P85A	CAACGATCATGTGC	Proline mutant from Lo 2018
110	E113G:E114G:E118A:D119G:D121G:E122A:D123G:E124G:D125A:D126G	AGTCACACAATTCT	Charge mutant 1 (similar to Arbulo-Echevarria 2018)
111	E214G:E216G:E217A:E219G:E220G:E221A	ACAAGCTGTTCGAT	Charge mutant 2
112	S38A:S40A:S106A:S164A:S180A	CGGAGAATCGATTT	Multi-serine mutant from Martinez-Florensa 2011
113	V10M	TGGGTTATCTGGTG	Missense variant found in COSMIC database
114	P80T	AGTGATCCACTGGC	Missense variant found in COSMIC database
115	P80S	CCGGGTAGTCGACT	Missense variant found in COSMIC database
116	S84F	GAAGAATTCAAATT	Missense variant found in COSMIC database
117	T94M	GGATGTTTCTGCTC	Missense variant found in COSMIC database
118	T140P	ACCTACCCAACGTT	Missense variant found in COSMIC database
119	C26A:C29A	GTTTACTTCCGTGA	Mutation of both palmitoylated cysteine residues
120	K52A:K204A	TAGATCGCAACCCA	Mutation of lysine residues, ubiquitin resistant, from Balagopalan 2020
121	D37N	ACGTCCTGTCGCGC	ClinVar missense variant
122	P59A	AGTAGTCGTGGTTT	ClinVar missense variant
123	P82L	CTGCTCATCGGCCC	ClinVar missense variant
124	P141L	TTACTGTTCCCGTG	ClinVar missense variant
125	ENST00000360872	CTCCTTTAGGACGT	Alternative isoform
126	ENST00000395461	GGGCCATTCTTGTA	Alternative isoform
127	GFP_rep2	TCTCCGACAGATTA	Negative control
128	GFP_rep3	GTCACTCAGCCGAG	Negative control
129	WT_rep2	TGAGCGCTCAGCAT	Wild type LAT
130	WT_rep3	TGAGGGAGTTGAAT	Wild type LAT
131	Y191F_rep2	CTACAGAAGATACC	Single YF
132	Y191F_rep3	AGATCGTTCGCAGA	Single YF
