## Supplementary Table 2 for "LAT encodes T cell activation pathway balance"

### Sheet: Oligos
Oligo name	Sequence
LAT_sg2_Nextera_fwd	TCGTCGGCAGCGTCAGATGTGTATAAGAGACAGTGGGTCTCCCTCCACACCCCAT
LAT_sg2_Nextera_rev	GTCTCGTGGGCTCGGAGATGTGTATAAGAGACAGGGTTCACGCTCACTCCCACACC
pLV-ORF_Sanger_5'_v2	ctgaagttaggccagcttggc
pLV-ORF_sanger_3	cttccagggtcaaggaagg
ORF-BC_nested_2_rev	GACAAAATGCCCGGGCTG
ORF-BC_nested_1_rev	AGGGCCTGACTCAGACTG
BC_nested2_TruSeqR2	GAGTTCAGACGTGTGCTCTTCCGATCTGACAAAATGCCCGGGCTG
CropDialOut_R1	CTACACGACGCTCTTCCGATCT
CropDialOut_P5_R1	AATGATACGGCGACCACCGAGATCTACACTCTTTCCCTACACGACGCTC
P5_fwd	AATGATACGGCGACCACCGA
P7_TruSeq_idx1	CAAGCAGAAGACGGCATACGAGATGTCGAGCAGTGACTGGAGTTCAGACGTGTGCTCTTC
P7_TruSeq_idx2	CAAGCAGAAGACGGCATACGAGATCTAGTACGGTGACTGGAGTTCAGACGTGTGCTCTTC
P7_TruSeq_idx3	CAAGCAGAAGACGGCATACGAGATTTCTGCCTGTGACTGGAGTTCAGACGTGTGCTCTTC
P7_TruSeq_idx4	CAAGCAGAAGACGGCATACGAGATGCTCAGGAGTGACTGGAGTTCAGACGTGTGCTCTTC
P7_TruSeq_idx5	CAAGCAGAAGACGGCATACGAGATAGGAGTCCGTGACTGGAGTTCAGACGTGTGCTCTTC
P7_TruSeq_idx6	CAAGCAGAAGACGGCATACGAGATCATGCCTAGTGACTGGAGTTCAGACGTGTGCTCTTC
P7_TruSeq_idx7	CAAGCAGAAGACGGCATACGAGATGTAGAGAGGTGACTGGAGTTCAGACGTGTGCTCTTC
P7_TruSeq_idx8	CAAGCAGAAGACGGCATACGAGATCAGCCTCGGTGACTGGAGTTCAGACGTGTGCTCTTC
SI-PCR primer	AATGATACGGCGACCACCGAGATCTACACTCTTTCCCTACACGACGC*T*C
HTO additive primer v2	GTGACTGGAGTTCAGACGTGTGCTCTTCCGAT*C*T
ADT additive primer	CCTTGGCACCCGAGAATT*C*C
Illumina RPI1	CAAGCAGAAGACGGCATACGAGATCGTGATGTGACTGGAGTTCCTTGGCACCCGAGAATTC*C*A
Illumina RPI2	CAAGCAGAAGACGGCATACGAGATACATCGGTGACTGGAGTTCCTTGGCACCCGAGAATTC*C*A
RPI3	CAAGCAGAAGACGGCATACGAGATGCCTAAGTGACTGGAGTTCCTTGGCACCCGAGAATTC*C*A
RPI4	CAAGCAGAAGACGGCATACGAGATTGGTCAGTGACTGGAGTTCCTTGGCACCCGAGAATTC*C*A
D701_LONG	CAAGCAGAAGACGGCATACGAGATCGAGTAATGTGACTGGAGTTCAGACGTGTGCTCTTCCGAT*C*T
D702_LONG	CAAGCAGAAGACGGCATACGAGATTCTCCGGAGTGACTGGAGTTCAGACGTGTGCTCTTCCGAT*C*T
CustomR1_PBS2	CAGCCCGGGCATTTTGTCAGATCGGAAG
MK_S502	AATGATACGGCGACCACCGAGATCTACACCTCTCTATTCGTCGGCAGCGTC
MK_S503	AATGATACGGCGACCACCGAGATCTACACTATCCTCTTCGTCGGCAGCGTC
MK_S505	AATGATACGGCGACCACCGAGATCTACACGTAAGGAGTCGTCGGCAGCGTC
MK_S506	AATGATACGGCGACCACCGAGATCTACACACTGCATATCGTCGGCAGCGTC
MK_S507	AATGATACGGCGACCACCGAGATCTACACAAGGAGTATCGTCGGCAGCGTC
MK_S508	AATGATACGGCGACCACCGAGATCTACACCTAAGCCTTCGTCGGCAGCGTC
MK_S510	AATGATACGGCGACCACCGAGATCTACACCGTCTAATTCGTCGGCAGCGTC
MK_S511	AATGATACGGCGACCACCGAGATCTACACTCTCTCCGTCGTCGGCAGCGTC
MK_N701	CAAGCAGAAGACGGCATACGAGATTCGCCTTAGTCTCGTGGGCTCGG
MK_N702	CAAGCAGAAGACGGCATACGAGATCTAGTACGGTCTCGTGGGCTCGG
MK_N703	CAAGCAGAAGACGGCATACGAGATTTCTGCCTGTCTCGTGGGCTCGG
MK_N704	CAAGCAGAAGACGGCATACGAGATGCTCAGGAGTCTCGTGGGCTCGG
MK_N705	CAAGCAGAAGACGGCATACGAGATAGGAGTCCGTCTCGTGGGCTCGG
MK_N706	CAAGCAGAAGACGGCATACGAGATCATGCCTAGTCTCGTGGGCTCGG
MK_N707	CAAGCAGAAGACGGCATACGAGATGTAGAGAGGTCTCGTGGGCTCGG
MK_N710	CAAGCAGAAGACGGCATACGAGATCAGCCTCGGTCTCGTGGGCTCGG
MK_N711	CAAGCAGAAGACGGCATACGAGATTGCCTCTTGTCTCGTGGGCTCGG
MK_N712	CAAGCAGAAGACGGCATACGAGATTCCTCTACGTCTCGTGGGCTCGG
MK_N714	CAAGCAGAAGACGGCATACGAGATTCATGAGCGTCTCGTGGGCTCGG
MK_N715	CAAGCAGAAGACGGCATACGAGATCCTGAGATGTCTCGTGGGCTCGG
Fwd_LAT_forTurboID	gccgccgctggatccGTTCAGCTCCTGCAGATTCTC
Rev_LAT_forTurboID	ggtgtcgtgagctagcGCCACCATGGAGGAGGCCATCCTGGTC
GS-TurboID-V5 cloning gBlock	ttaacaccacGCTAGttaggtgctgtccaggcccagcagggggttggggatgggcttgccctgcagcttttcggcagaccgcagactgatttctccgcccatccagggtttgataactccgtcctgttccagcagcagggctccctgtttatcaatcccccggctaatcccgaaaatctctttgtccccaatgatcagcttcacgggtctattgatgaagttatccagcttctcccaccgtggcagatatggagccaggccttcctgctcgaacagttccagggctgcccgcagctctcggatcagcgtagcggccagagtattcctgtccaggttaatccctgcttcctgcagtgtgatccagccctgattgaccacgctttcctccacgcgcctcat…

### Sheet: Antibodies
Name	Target	Manufacturer	Clone
TotalSeq™-A1129 anti-DYKDDDDK Tag Antibody	FLAG	Biolegend	L5
TotalSeq A0146 anti-human CD69	CD69	Biolegend	FN50
TotalSeq A0085 anti-human CD25	CD25	Biolegend	BC96
TotalSeq A0088 anti-human CD279	PD-1	Biolegend	EH12.2H7
TotalSeq™-A0262 - Hashtag 12	Hashing	Biolegend	LNH-94, 2M2
TotalSeq™-A0263 - Hashtag 13	Hashing	Biolegend	LNH-94, 2M2
TotalSeq™-A0090 Mouse IgG1, κ isotype Ctrl	N/A	Biolegend	MOPC-21
TotalSeq™-A0091 Mouse IgG2a, κ isotype Ctrl	N/A	Biolegend	MOPC-173
TotalSeq™-A0092 Mouse IgG2b, κ	N/A	Biolegend	MPC-11
TotalSeq™-A0238 Rat IgG2a, κ Isotype Ctrl	N/A	Biolegend	RTK2758
