## Supplementary Table 4 for "LAT encodes T cell activation pathway balance"

### Sheet: Sheet1
		Cell number				Activation score						FDR for difference from WT LAT
ORF ID	ORF name	ATAC 30	ATAC 90	CITE 30	CITE 90	ATAC 30	ATAC 90	RNA 30	RNA 90	CD69 30	CD69 90	ATAC 30	ATAC 90	RNA 30	RNA 90	CD69 30	CD69 90	Cluster
1	WT_rep1	502	678	558	658	0.985557	0.856617	0.938781	0.926032	0.90178	0.798835	0.479	0.48	0.491	0.49	0.499	0.493	Neutral
2	10YF	128	151	119	124	0.105435	-0.0756097	-0.0200662	-0.0231602	-0.00988794	-0.541552	0	0	0	0	0	0	Severe
3	2YF	362	472	331	393	0.302639	-0.0230662	0.0451226	0.0482367	0.0929466	-0.267403	0	0	0	0	0	0	Severe
4	132YF	248	325	227	269	0.315439	-0.0435658	-0.0720993	-0.0462268	-0.292683	-0.58295	0	0	0	0	0	0	Severe
5	GFP_rep1	200	243	156	176	-0.012917	0.0979509	-0.0498707	-0.0419033	-0.124588	-0.164367	0	0	0	0	0	0	Severe
6	Arch	163	201	158	210	0.955752	0.409626	0.04916	0.20517	0.779169	0.279975	0.395	0	0	0	0.326	0.001	Moderate
7	Y171F	121	190	145	127	0.276718	0.0517878	0.206167	0.119821	0.0494397	-0.33916	0	0	0	0	0	0	Severe
8	Y191F_rep1	579	741	530	650	0.67187	0.517326	0.503123	0.437098	0.140409	0.0545845	0	0	0	0	0	0	Moderate
9	Y226F	461	631	436	498	0.570806	0.380662	0.312274	0.339036	-0.0692156	0.0463048	0	0	0	0	0	0	Moderate
10	2SA	714	908	928	1021	1.13357	1.09845	1.02931	1.05139	1.16875	1.03527	0.011	0.453	0.008	0.306	0.163	0.242	Neutral
11	Y36F	82	122	99	93	1.30778	1.27036	0.934312	0.995793	1.13514	1.5486	0.022	0.032	0.478	0.494	0.395	0.086	Neutral
12	Y45F	96	148	109	101	0.682111	0.95075	0.973575	0.905466	0.3441	0.390371	0.007	0.171	0.36	0.447	0.021	0.059	Neutral
13	Y64F	98	130	94	130	0.77816	0.966712	1.02459	1.24654	0.456823	0.891751	0.045	0.202	0.203	0.061	0.084	0.322	Neutral
14	Y70F	38	77	62	52	0.99809	0.839732	0.740424	1.05184	0.456823	1.37933	0.489	0.476	0.058	0.483	0.138	0.274	Neutral
15	Y110F	36	45	39	43	0.717396	0.500392	0.410148	0.22459	0.326302	0.223858	0.094	0.005	0.001	0	0.146	0.058	Moderate
16	Y127F	52	59	51	69	0.557074	0.873523	0.619414	0.363388	0.925511	0.394971	0.008	0.454	0.011	0	0.454	0.072	Moderate
17	E2A:E3A:A4A	10	18	9	9	0.651127	0.461055	1.0739	0.938208	1.71061	0.716958	0.207	0.043	0.483	0.482	0.228	0.489	Moderate
18	I5A:L6A:V7A	402	489	332	414	0.633112	0.773398	0.446281	0.478628	0.423204	0.365532	0	0.029	0	0	0.001	0.001	Moderate
19	P8A:C9A:V10A	424	548	501	470	1.12027	1.36041	1.00372	1.23779	0.95913	1.37933	0.05	0	0.088	0.005	0.336	0.041	Neutral
20	L11A:G12A:L13A	272	356	283	275	1.00819	1.12462	0.852928	1.11795	0.559657	1.00307	0.48	0.323	0.073	0.273	0.022	0.305	Neutral
21	L14A:L15A:L16A	198	231	168	185	0.155849	0.00936677	-0.052207	0.000257075	0.0553724	-0.255443	0	0	0	0	0	0	Severe
22	P17A:I18A:L19A	476	593	467	499	0.86721	0.830996	0.63096	0.829092	0.403428	0.530205	0.026	0.258	0	0.034	0	0.006	Moderate
23	A20A:M21A:L22A	10	24	18	18	1.48716	1.09359	0.741944	0.639136	-0.023731	0.295615	0.139	0.496	0.224	0.144	0.079	0.217	Neutral
24	M23A:A24A:L25A	255	349	272	270	0.959357	1.24708	0.909997	1.06006	0.464733	0.972708	0.374	0.002	0.329	0.432	0.006	0.25	Neutral
25	C26A:V27A:H28A	134	193	127	166	0.280263	-0.053996	0.0076288	0.0567669	-0.146341	-0.187366	0	0	0	0	0	0	Severe
26	C29A:H30A:R31A	59	66	50	47	0.0536483	0.484023	0.182895	0.0496156	-0.116678	-0.372278	0	0.001	0	0	0.001	0	Severe
27	L32A:P33A:G34A	133	155	132	149	0.804165	1.26274	0.85971	0.962631	0.972973	0.645201	0.059	0.022	0.219	0.374	0.442	0.25	Neutral
28	S35A:Y36A:D37A	87	117	92	98	0.941077	1.23934	1.12849	1.20005	0.798945	0.634161	0.414	0.068	0.455	0.178	0.404	0.292	Neutral
29	S38A:T39A:S40A	219	263	229	230	1.21833	1.13335	0.655547	0.912244	0.444957	0.865072	0.011	0.276	0	0.461	0.012	0.338	Neutral
30	S41A:D42A:S43A	61	77	69	67	0.7651	0.994551	0.950507	1.38725	0.22149	1.86507	0.077	0.34	0.494	0.021	0.025	0.043	Neutral
31	L44A:Y45A:P46A	223	274	215	262	1.05682	1.01742	0.968676	1.08044	0.974951	1.35265	0.293	0.368	0.336	0.476	0.401	0.104	Neutral
32	R47A:G48A:I49A	47	75	31	45	0.704445	0.209005	0.668272	0.669985	0.816744	0.449249	0.065	0	0.063	0.067	0.473	0.201	Moderate
33	Q50A:F51A:K52A	306	336	292	304	0.69848	0.481668	0.607529	0.627334	0.561635	0.385771	0	0	0	0	0.028	0	Moderate
34	R53A:P54A:H55A	68	80	57	56	1.01543	0.786195	0.591651	0.604735	0.138431	0.16222	0.479	0.273	0.002	0.024	0.019	0.023	Moderate
35	T56A:V57A:A58A	96	123	94	102	1.04977	1.04352	0.815298	1.00547	0.551747	1.11622	0.386	0.497	0.107	0.484	0.125	0.479	Neutral
36	P59A:W60A:P61A	43	43	42	27	0.647612	0.693494	0.797017	0.548365	0.0217535	0.301135	0.042	0.144	0.205	0.051	0.03	0.168	Moderate
37	P62A:A63A:Y64A	187	222	162	187	0.980675	0.973263	0.612973	0.845357	0.858273	0.739957	0.482	0.19	0	0.172	0.443	0.378	Neutral
38	P65A:P66A:V67A	94	126	83	94	0.876816	1.16515	0.892395	0.872374	0.620962	0.462128	0.215	0.24	0.341	0.354	0.198	0.117	Neutral
39	T68A:S69A:Y70A	109	154	112	119	1.09735	1.14378	0.744303	1.08675	0.0988794	1.03251	0.225	0.299	0.021	0.425	0	0.449	Neutral
40	P71A:P72A:L73A	276	318	260	292	1.04151	1.04708	0.789826	1.00512	0.646671	1.10702	0.35	0.457	0.007	0.484	0.102	0.475	Neutral
41	S74A:Q75A:P76A	59	77	59	50	1.35635	1.34512	1.16687	1.15595	1.98352	1.72248	0.029	0.017	0.337	0.32	0.026	0.087	Neutral
42	D77A:L78A:L79A	114	158	109	119	1.26959	0.990338	1.29149	0.852532	1.53263	1.0509	0.025	0.277	0.042	0.265	0.071	0.442	Neutral
43	P80A:I81A:P82A	185	243	244	250	0.914708	1.17222	0.955089	1.12461	1.38036	1.40417	0.212	0.118	0.451	0.24	0.074	0.061	Neutral
44	R83A:S84A:P85A	163	216	130	150	0.719459	0.671657	0.704473	0.772862	0.397495	0.752837	0.003	0.003	0.008	0.056	0.036	0.419	Moderate
45	Q86A:P87A:L88A	181	222	206	208	0.979386	0.891324	0.757028	0.80897	0.700066	1.02239	0.493	0.299	0.004	0.079	0.187	0.367	Neutral
46	G89A:G90A:S91A	54	68	67	58	0.97733	1.13442	0.950825	1.04071	1.84509	1.74824	0.5	0.388	0.474	0.424	0.034	0.069	Neutral
47	H92A:R93A:T94A	154	193	148	180	0.900051	0.887865	0.905052	1.15125	1.85102	1.49249	0.196	0.348	0.34	0.209	0.007	0.058	Neutral
48	P95A:S96A:S97A	139	181	140	133	1.09606	1.20211	1.02105	1.12541	0.0711931	0.805274	0.232	0.085	0.162	0.324	0	0.461	Neutral
49	R98A:R99A:D100A	78	92	66	64	0.895206	0.881966	0.79502	1.11762	0.448912	-0.00889298	0.271	0.393	0.118	0.391	0.114	0.005	Neutral
50	S101A:D102A:G103A	32	34	31	32	0.777198	0.563189	0.494458	0.661525	1.14502	0.459368	0.167	0.045	0.005	0.104	0.39	0.253	Moderate
51	A104A:N105A:S106A	159	194	147	193	0.740334	0.660909	0.585414	0.646194	0.0692156	0.0683839	0.007	0.008	0	0.001	0.001	0	Moderate
52	V107A:A108A:S109A	136	163	99	132	0.806585	0.665736	0.678729	0.794457	0.591299	0.437289	0.055	0.009	0.007	0.107	0.178	0.054	Moderate
53	Y110A:E111A:N112A	21	38	18	28	0.230327	0.221002	0.571487	0.316156	-0.40145	-0.619749	0.001	0	0.049	0.002	0.012	0	Moderate
54	E113A:E114A:P115A	85	126	96	101	0.86646	1.15681	1.18137	1.04214	1.2795	1.33885	0.2	0.244	0.272	0.399	0.269	0.219	Neutral
55	A116A:C117A:E118A	61	78	56	52	0.861651	0.951766	0.951982	0.98773	0.972973	1.93131	0.233	0.219	0.465	0.486	0.448	0.031	Neutral
56	D119A:A120A:D121A	52	61	41	51	0.559905	0.653368	0.4204	0.411064	0.211602	0.806194	0.007	0.042	0	0.001	0.063	0.453	Moderate
57	E122A:D123A:E124A	24	42	48	42	0.584072	0.461617	0.345005	0.473276	-0.0850363	0.588163	0.068	0.002	0	0.005	0.009	0.31	Moderate
58	D125A:D126A:Y127A	75	112	97	114	0.701559	0.840917	0.669769	0.589638	-0.0415293	0.616682	0.021	0.45	0.004	0.001	0	0.248	Moderate
59	H128A:N129A:P130A	122	127	126	122	0.695673	0.828421	0.638331	0.78207	0.668425	1.20362	0.006	0.373	0	0.104	0.201	0.326	Moderate
60	G131A:Y132A:L133A	107	148	110	113	0.00824908	-0.137699	-0.144047	-0.249947	0.0949242	0.16406	0	0	0	0	0.003	0	Severe
61	V134A:V135A:L136A	94	109	91	112	0.438111	-0.257931	-0.0922638	-0.102526	-0.543837	-0.703465	0	0	0	0	0	0	Severe
62	P137A:D138A:S139A	55	59	47	57	0.942335	0.812095	0.785154	0.881652	0.666447	0.785955	0.403	0.373	0.134	0.386	0.34	0.486	Neutral
63	T140A:P141A:A142A	52	62	53	54	0.885079	1.05036	1.06365	1.07271	0.609097	1.27354	0.303	0.446	0.361	0.496	0.238	0.335	Neutral
64	T143A:S144A:T145A	38	43	32	38	0.625509	1.06933	0.607597	0.830167	-0.318392	0.383011	0.037	0.46	0.031	0.317	0.002	0.178	Moderate
65	A146A:A147A:P148A	241	270	245	280	1.04105	1.14403	0.912583	1.06497	1.11931	1.13738	0.378	0.241	0.357	0.475	0.349	0.412	Neutral
66	S149A:A150A:P151A	64	76	82	77	0.694288	0.794305	0.694946	0.77139	0.423204	0.272616	0.031	0.32	0.01	0.123	0.096	0.031	Moderate
67	A152A:L153A:S154A	38	52	23	26	0.713724	0.944579	0.894641	1.32784	1.04614	0.847593	0.103	0.274	0.427	0.151	0.452	0.447	Neutral
68	T155A:P156A:G157A	142	192	159	155	0.667061	1.18067	0.962121	1.21992	0.963085	1.20822	0.003	0.119	0.414	0.072	0.402	0.337	Neutral
69	I158A:R159A:D160A	41	47	37	47	0.488513	0.643744	0.694334	0.77777	-0.177983	1.35725	0.003	0.056	0.062	0.193	0.008	0.26	Moderate
70	S161A:A162A:F163A	36	46	51	52	1.15424	0.941586	0.830541	0.90958	0.472643	0.831953	0.237	0.315	0.197	0.459	0.178	0.44	Neutral
71	S164A:M165A:E166A	181	206	163	173	1.17894	1.14157	0.729174	0.764472	0.280817	0.767556	0.051	0.28	0.004	0.034	0.002	0.45	Neutral
72	S167A:I168A:D169A	77	82	51	73	1.1137	1.41069	0.784201	1.18867	-0.56559	0.321374	0.24	0.004	0.143	0.204	0	0.058	Neutral
73	D170A:Y171A:V172A	289	368	270	324	0.443785	0.13669	0.155018	0.160345	0.352011	-0.0539712	0	0	0	0	0.002	0	Severe
74	N173A:V174A:P175A	76	84	98	79	0.648066	0.528082	0.319442	0.532777	-0.0830587	0.341613	0.006	0.001	0	0	0	0.041	Moderate
75	E176A:S177A:G178A	381	444	408	391	1.08159	1.27535	1.02765	1.36579	1.62162	2.22202	0.158	0	0.052	0	0.001	0	Neutral
76	E179A:S180A:A181A	136	161	133	130	0.979405	0.649934	0.923992	0.685854	0.700066	0.550445	0.458	0.002	0.444	0.012	0.246	0.152	Moderate
77	E182A:A183A:S184A	46	76	47	57	1.06307	1.22365	1.14254	1.16745	0.994726	0.825514	0.358	0.144	0.429	0.29	0.491	0.457	Neutral
78	L185A:D186A:G187A	64	96	67	71	0.45033	0.62698	0.666956	0.921779	0.692156	0.222938	0	0.004	0.014	0.494	0.307	0.027	Moderate
79	S188A:R189A:E190A	29	30	34	40	1.07518	1.24723	1.23707	0.58924	0.150297	0.303895	0.379	0.197	0.246	0.027	0.066	0.117	Neutral
80	Y191A:V192A:N193A	113	167	102	122	0.589353	0.683541	0.574957	0.704223	0.381674	0.651641	0.001	0.007	0	0.019	0.034	0.295	Moderate
81	V194A:S195A:Q196A	439	534	424	480	0.940424	0.867748	0.970445	0.938185	1.02835	0.828274	0.209	0.393	0.31	0.379	0.487	0.386	Neutral
82	E197A:L198A:H199A	73	94	92	108	0.835464	1.05432	0.851749	1.04139	1.08174	0.91291	0.147	0.456	0.222	0.405	0.455	0.308	Neutral
83	P200A:G201A:A202A	79	114	120	118	1.06188	1.19654	1.09018	1.38178	0.982861	1.19166	0.358	0.145	0.394	0.007	0.426	0.375	Neutral
84	A203A:K204A:T205A	596	798	679	726	0.975545	0.987063	0.861049	0.951833	1.1648	1.25606	0.413	0.061	0.018	0.269	0.208	0.084	Neutral
85	E206A:P207A:A208A	25	35	34	21	1.23462	0.990119	0.978112	0.904882	1.43375	0.6636	0.193	0.417	0.422	0.491	0.225	0.452	Neutral
86	A209A:L210A:S211A	121	126	112	129	1.17065	1.09378	0.808925	1.06235	0.494397	0.632321	0.118	0.463	0.093	0.46	0.07	0.224	Neutral
87	S212A:Q213A:E214A	96	123	97	128	0.978201	1.20806	1.03479	1.1467	0.488464	0.866912	0.5	0.112	0.239	0.269	0.099	0.395	Neutral
88	A215A:E216A:E217A	38	49	55	39	1.37947	1.478	1.17801	1.39101	0.976928	0.935909	0.045	0.004	0.32	0.07	0.466	0.404	Neutral
89	V218A:E219A:E220A	479	574	450	510	0.828181	0.850859	0.862886	0.932413	1.13711	0.987427	0.003	0.454	0.056	0.474	0.311	0.2	Neutral
90	E221A:G222A:A223A	453	574	460	412	0.902471	0.993157	0.810172	0.960247	0.504285	0.67648	0.093	0.169	0.003	0.285	0	0.183	Neutral
91	P224A:D225A:Y226A	10	20	13	15	1.2744	0.364004	0.195256	0.839795	1.04812	0.770316	0.257	0.021	0.001	0.402	0.453	0.481	Moderate
92	E227A:N228A:L229A	264	304	285	291	0.312747	0.146873	0.123898	0.252705	0.0613052	-0.0631708	0	0	0	0	0	0	Severe
93	Q230A:E231A:L232A	47	44	29	38	0.693629	0.786626	0.723571	0.556732	0.391562	0.0279056	0.053	0.314	0.14	0.028	0.181	0.023	Moderate
94	E231A:L232A:N233A	173	219	161	169	0.831629	0.941353	1.02817	0.860128	1.09163	0.639681	0.053	0.114	0.154	0.228	0.42	0.208	Neutral
95	Y36F:Y45F:Y64F:Y70F:Y110F:Y127F	116	142	81	116	0.27641	0.145224	0.189336	0.128865	-0.0395517	-0.0778902	0	0	0	0	0	0	Severe
96	Y132F:Y171F:Y191F:Y226F	172	177	156	194	0.09543	-0.0218212	-0.232712	-0.0933651	-0.00988794	-0.390678	0	0	0	0	0	0	Severe
97	Y36F:Y45F:Y64F:Y70F:Y110F:Y127F:Y191F:Y226F	69	84	54	63	0.0768711	-0.0551985	0.133833	-0.0526537	0.357943	-0.121128	0	0	0	0	0.096	0.001	Severe
98	Y36F:Y45F:Y64F:Y70F:Y110F:Y127F:Y171F:Y226F	91	101	75	80	0.158432	-0.0337404	-0.189729	-0.138073	-0.601187	-0.729224	0	0	0	0	0	0	Severe
99	Y36F:Y45F:Y64F:Y70F:Y110F:Y127F:Y171F:Y191F	76	90	66	67	0.0917582	-0.28716	-0.18043	0.00392624	-0.326302	-0.101809	0	0	0	0	0	0	Severe
100	Y36F:Y45F:Y64F:Y70F:Y110F:Y127F:Y132F:Y226F	529	637	384	512	0.00396625	-0.118855	-0.0948269	-0.0224123	-0.00791035	-0.509353	0	0	0	0	0	0	Severe
101	Y36F:Y45F:Y64F:Y70F:Y110F:Y127F:Y132F:Y191F	48	44	46	42	-0.29764	-0.347852	0.02489	-0.0823342	-0.644693	-0.58663	0	0	0	0	0	0	Severe
102	Y36F:Y45F:Y64F:Y70F:Y110F:Y127F:Y132F:Y171F	97	126	75	120	-0.21369	-0.0765824	0.0621569	-0.147024	-0.0415293	-0.477154	0	0	0	0	0	0	Severe
103	Y36F:Y45F:Y64F:Y70F:Y110F:Y127F:Y226F	104	130	93	94	0.205102	-0.0717581	-0.338502	-0.138564	0.0257086	-0.0291322	0	0	0	0	0	0	Severe
104	Y36F:Y45F:Y64F:Y70F:Y110F:Y127F:Y191F	99	126	66	102	0.327919	0.115472	0.133288	0.0709996	-0.219512	-0.0622508	0	0	0	0	0	0.001	Severe
105	Y36F:Y45F:Y64F:Y70F:Y110F:Y127F:Y171F	67	90	73	71	-0.0117193	-0.256453	-0.159426	-0.0450583	-0.0415293	-0.544312	0	0	0	0	0	0	Severe
106	Y36F:Y45F:Y64F:Y70F:Y110F:Y127F:Y132F	69	83	58	75	-0.361677	-0.18602	-0.0807866	-0.130758	-0.425181	-0.675866	0	0	0	0	0	0	Severe
107	P59A:P61A:P62A	114	98	86	111	0.64408	0.876646	0.783589	1.03506	1.79565	1.21282	0.003	0.432	0.084	0.414	0.032	0.331	Neutral
108	P62A:P65A:P66A	27	29	19	27	0.384412	1.0696	0.708828	0.754563	0.490442	0.248697	0.002	0.45	0.174	0.238	0.3	0.124	Moderate
109	P80A:P82A:P85A	20	24	14	19	0.600749	0.392879	1.28466	0.491949	0.454845	0.383931	0.083	0.01	0.276	0.053	0.322	0.278	Moderate
110	E113G:E114G:E118A:D119G:D121G:E122A:D123G:E124G:D125A:D126G	18	25	17	11	0.284377	0.0670352	0.2374	0.223539	0.257086	-0.818461	0.007	0	0	0.026	0.198	0.001	Severe
111	E214G:E216G:E217A:E219G:E220G:E221A	17	12	10	13	0.601675	0.99037	1.08798	0.561943	0.0553724	-0.801901	0.101	0.437	0.468	0.137	0.197	0.001	Moderate
112	S38A:S40A:S106A:S164A:S180A	144	161	162	160	0.514246	0.650507	0.374219	0.54715	-0.156229	-0.147807	0	0.005	0	0	0	0	Moderate
113	V10M	248	272	207	247	1.14334	1.1521	0.740424	0.975134	0.889914	0.852193	0.062	0.216	0.001	0.393	0.454	0.34	Neutral
114	P80T	286	328	287	284	1.00816	1.02989	0.904031	0.885134	0.779169	1.09138	0.497	0.417	0.296	0.278	0.266	0.496	Neutral
115	P80S	174	238	189	194	0.876883	1.01187	0.911789	1.17189	2.45221	2.17694	0.147	0.325	0.365	0.143	0	0	Neutral
116	S84F	169	219	205	197	0.835893	1.13448	1.02007	1.27701	1.87871	1.91843	0.063	0.323	0.125	0.022	0	0	Neutral
117	T94M	237	296	229	270	1.02489	1.01481	0.975571	1.02251	1.59789	1.1981	0.444	0.342	0.336	0.421	0.011	0.336	Neutral
118	T140P	204	282	192	205	1.0527	1.13837	0.99941	1.09138	1.26961	1.37749	0.324	0.248	0.199	0.426	0.186	0.11	Neutral
119	C26A:C29A	121	144	109	139	0.159455	0.035009	0.0325339	0.00095819	0.0593276	-0.0300521	0	0	0	0	0.001	0	Severe
120	K52A:K204A	61	71	56	76	0.704142	0.562202	0.944247	1.05216	0.0949242	0.855872	0.036	0.006	0.487	0.438	0.013	0.425	Moderate
121	D37N	118	147	143	115	0.912682	1.13903	0.998163	0.854659	1.18655	0.612082	0.262	0.335	0.243	0.24	0.332	0.219	Neutral
122	P59A	50	69	47	52	0.770109	0.819565	0.647881	0.826427	0.743573	0.328734	0.126	0.367	0.015	0.302	0.393	0.083	Moderate
123	P82L	26	25	21	26	0.559246	0.514554	1.2794	0.895113	1.48715	1.13462	0.04	0.043	0.23	0.457	0.244	0.424	Moderate
124	P141L	41	56	68	54	1.19198	1.03805	1.24329	0.8677	0.676335	2.09598	0.194	0.484	0.169	0.349	0.297	0.031	Neutral
125	ENST00000360872	38	58	36	31	1.0117	0.713852	1.10774	1.12774	1.23995	0.432689	0.478	0.142	0.497	0.36	0.338	0.207	Neutral
126	ENST00000395461	73	81	73	74	0.506678	0.679477	0.913082	0.536049	1.0501	0.273536	0	0.054	0.413	0.002	0.483	0.031	Moderate
127	GFP_rep2	49	65	43	34	-0.0376643	-0.198922	-0.0108119	-0.0173876	0.0652604	0.247777	0	0	0	0	0.023	0.101	Severe
128	GFP_rep3	108	187	97	110	0.0505813	0.100971	0.0606826	0.0592909	0.0593276	-0.08341	0	0	0	0	0	0	Severe
129	WT_rep2	539	671	510	583	1.00211	1.10109	0.947649	1.07126	1.03823	1.09874	0.481	0.492	0.497	0.499	0.491	0.498	Neutral
130	WT_rep3	449	532	461	491	1.01233	1.04229	1.11357	1.00271	1.05999	1.10242	0.488	0.496	0.497	0.498	0.497	0.486	Neutral
131	Y191F_rep2	228	251	176	188	0.764537	0.351356	0.404931	0.416345	-0.128543	-0.33732	0.005	0	0	0	0	0	Moderate
132	Y191F_rep3	121	131	116	105	0.406582	0.699036	0.268384	0.482834	0.715887	0.065624	0	0.029	0	0.001	0.261	0.001	Moderate
