## Supplementary Table 5 for "LAT encodes T cell activation pathway balance"

### Sheet: Sheet1
ELM motif name	Sequence match in LAT	Start (amino acid position in LAT)	End (amino acid position in LAT)
DEG_Nend_UBRbox_2	MEE	1	3
LIG_Arc_Nlobe_1	LPGSYD	32	37
MOD_GSK3_1	LPGSYDST	32	39
MOD_CK1_1	SYDSTSS	35	41
MOD_GSK3_1	YDSTSSDS	36	43
LIG_FHA_2	DSTSSDS	37	43
MOD_CK1_1	STSSDSL	38	44
CLV_C14_Caspase3-7	TSSDS	39	43
MOD_CK1_1	SSDSLYP	40	46
MOD_Plk_4	SSDSLYP	40	46
DOC_PP1_RVXF_1	YPRGIQFK	45	52
DOC_PP4_FxxP_1	FKRP	51	54
CLV_PCSK_KEX2_1	KRP	52	54
CLV_PCSK_PC1ET2_1	KRP	52	54
LIG_14-3-3_CanoR_1	RPHTVA	53	58
LIG_SH3_3	TVAPWPP	56	62
LIG_CSL_BTD_1	PWPP	59	62
LIG_SH3_3	PWPPAYP	59	65
LIG_Pex14_1	WPPAY	60	64
LIG_WW_1	PPAY	61	64
LIG_LYPXL_yS_3	YPPV	64	67
TRG_ENDOCYTIC_2	YPPV	64	67
DOC_USP7_MATH_1	PVTSY	66	70
LIG_LIR_Nem_3	TSYPPL	68	73
LIG_LIR_Nem_3	SYPPL	69	73
LIG_LYPXL_yS_3	YPPL	70	73
TRG_ENDOCYTIC_2	YPPL	70	73
MOD_PIKK_1	PPLSQPD	71	77
LIG_TRAF2like_MATH_loPxQ_2	PLSQPD	72	77
LIG_WD40_WDR5_VDV_2	SQPDL	74	78
LIG_MYND_1	PDLLP	76	80
DOC_CYCLIN_RevRxL_6	DLLPIPRSPQ	77	86
LIG_SH3_3	LPIPRSP	79	85
DOC_WW_Pin1_4	IPRSPQ	81	86
MOD_ProDKin_1	IPRSPQP	81	87
MOD_NEK2_2	LGGSHRT	88	94
DOC_WW_Pin1_4	SHRTPS	91	96
MOD_CDK_SPxxK_3	SHRTPSSR	91	98
MOD_CK1_1	SHRTPSS	91	97
MOD_ProDKin_1	SHRTPSS	91	97
MOD_GSK3_1	TPSSRRDS	94	101
CLV_C14_Caspase3-7	SRRDS	97	101
CLV_NRD_NRD_1	RRD	98	100
CLV_PCSK_KEX2_1	RRD	98	100
MOD_PKA_1	RRDSDGA	98	104
MOD_PKA_2	RRDSDGA	98	104
MOD_CK1_1	SVASYEN	106	112
LIG_SH2_GRB2like	YENE	110	113
LIG_LIR_Apic_2	EDDYHNP	124	130
LIG_LIR_Apic_2	DDYHNP	125	130
LIG_LIR_Apic_2	DYHNP	126	130
LIG_PTB_Apo_2	DYHNPGYL	126	133
LIG_PTB_Phospho_1	DYHNPGY	126	132
LIG_SH2_CRK	YHNPG	127	131
LIG_SH2_GRB2like	YHNP	127	130
LIG_Arc_Nlobe_1	NPGYL	129	133
LIG_SH3_3	GYLVVLP	131	137
LIG_SUMO_SIM_par_1	YLVVLPDST	132	140
TRG_ENDOCYTIC_2	YLVV	132	135
LIG_SH2_STAT5	YLVV	132	135
MOD_GSK3_1	LPDSTPAT	136	143
DEG_SCF_FBW7_1	PDSTPATS	137	144
DOC_WW_Pin1_4	PDSTPA	137	142
MOD_GSK3_1	PDSTPATS	137	144
MOD_ProDKin_1	PDSTPAT	137	143
DEG_SPOP_SBC_1	PATST	141	145
DOC_USP7_MATH_1	PATST	141	145
MOD_GSK3_1	ATSTAAPS	142	149
LIG_WD40_WDR5_VDV_2	TSTAAPSA	143	150
LIG_WD40_WDR5_VDV_2	STAAPSA	144	150
LIG_SH3_3	TAAPSAP	145	151
LIG_WD40_WDR5_VDV_2	TAAPSA	145	150
DOC_USP7_MATH_1	AAPSA	146	150
LIG_PTAP_UEV_1	APSAPA	147	152
MOD_GlcNHglycan	PSAP	148	151
DOC_WW_Pin1_4	ALSTPG	152	157
MOD_CDK_SPxxK_3	ALSTPGIR	152	159
MOD_ProDKin_1	ALSTPGI	152	158
DOC_CKS1_1	LSTPGI	153	158
LIG_FHA_1	LSTPGIR	153	159
MOD_PKA_2	IRDSAFS	158	164
MOD_GlcNHglycan	DSAF	160	163
MOD_CK1_1	SAFSMES	161	167
MOD_CK1_1	SMESIDD	164	170
LIG_TRAF2like_MATH_loPxQ_2	MESIDD	165	170
LIG_LIR_Gen_1	DDYVNVP	169	175
LIG_LIR_Nem_3	DDYVNV	169	174
LIG_SH3_3	DDYVNVP	169	175
LIG_LIR_Gen_1	DYVNVP	170	175
LIG_LIR_Nem_3	DYVNV	170	174
LIG_SH2_PTP2	YVNV	171	174
LIG_SH2_SRC	YVNV	171	174
LIG_SH2_STAT5	YVNV	171	174
TRG_ENDOCYTIC_2	YVNV	171	174
LIG_SH2_GRB2like	YVNV	171	174
LIG_TRAF2like_MATH_loPxQ_2	PESGES	175	180
LIG_WD40_WDR5_VDV_2	ESGESAEA	176	183
MOD_GlcNHglycan	ESGE	176	179
LIG_WD40_WDR5_VDV_2	SGESAEA	177	183
MOD_CK1_1	SGESAEA	177	183
MOD_GSK3_1	SGESAEAS	177	184
LIG_WD40_WDR5_VDV_2	ESAEASL	179	185
MOD_GlcNHglycan	ESAE	179	182
LIG_WD40_WDR5_VDV_2	SAEASL	180	185
DOC_USP7_MATH_1	AEASL	181	185
MOD_GSK3_1	AEASLDGS	181	188
MOD_Plk_1	AEASLDG	181	187
LIG_WD40_WDR5_VDV_2	EASL	182	185
LIG_LIR_Gen_1	SREYVNVSQEL	188	198
LIG_LIR_Nem_3	SREYVNV	188	194
LIG_LIR_Gen_1	EYVNVSQEL	190	198
LIG_LIR_Nem_3	EYVNV	190	194
LIG_SH2_GRB2like	YENL	191	194
LIG_SH2_PTP2	YVNV	191	194
LIG_SH2_SRC	YVNV	191	194
LIG_SH2_STAT5	YVNV	191	194
TRG_ENDOCYTIC_2	YVNV	191	194
MOD_N-GLC_1	VNVSQE	192	197
MOD_PIKK_1	VNVSQEL	192	198
MOD_SUMO_for_1	AKTE	203	206
DOC_USP7_MATH_1	ALSSQ	209	213
MOD_PIKK_1	ALSSQEA	209	215
LIG_Arc_Nlobe_1	APDYE	223	227
LIG_LIR_Gen_1	DYENLQEL	225	232
LIG_LIR_Nem_3	DYENL	225	229
LIG_SH2_GRB2like	YENL	226	229
TRG_ENDOCYTIC_2	YENL	226	229
DEG_CRBN_cyclicCter_1	QELN	230	233
